# Host genetic background and social environment have different effects on the establishment and structure of the adult worker honey bee gut microbiota

**DOI:** 10.1101/2025.08.18.670866

**Authors:** Breven Stark, Gene E. Robinson, Cassondra L. Vernier

**Affiliations:** Carl R. Woese Institute for Genomic Biology, University of Illinois at Urbana-Champaign, Urbana, Illinois, United States of America; Department of Entomology, University of Illinois at Urbana-Champaign, Urbana, Illinois, United States of America; Neuroscience Program, University of Illinois at Urbana-Champaign, Urbana, Illinois, United States of America; Biology Department, University of Wisconsin-Stout, Menomonie, Wisconsin, United States of America

## Abstract

Many studies have highlighted the importance of gut microbiomes to many aspects of host physiology. Therefore, understanding how factors, such host genetics and social environment, impact the establishment and composition of the gut microbiota can provide insight into host biological functioning. Here, we controlled the microbial inoculation of honey bees across distinct social groups, each composed of a mixture of bees from three distinct genetic backgrounds, to determine the relative effects of host genetic background and social environment on the establishment and composition of the gut microbiota. Using 16S rRNA gene sequencing, we found that host genetic background and social environment had effects on gut microbiota structure, with each influencing gut microbiota beta diversity. In addition, host genetic background and social environment each affected the abundance of different individual gut microbes. Together, these results suggest that host genetic background and social environment may play distinct roles in shaping the establishment and structure of host gut microbiota.
