## Supplemental Table 1 for "Host genetic background and social environment have different effects on the establishment and structure of the adult worker honey bee gut microbiota"

### Sheet: 2023_16S_mapping_file
Sample ID	Barcode Sequence	Sample	Number	Cage	Colony	Description
1001	TCCCTTGTCTCC	G1_B1_FMB1	FMB1	B1	G1	Cage 1, Colony G1, Treatment Bee 1
1002	ACGAGACTGATT	G1_B1_FMB2	FMB2	B1	G1	Cage 1, Colony G1, Treatment Bee 2
1003	GCTGTACGGATT	G1_B1_FMB3	FMB3	B1	G1	Cage 1, Colony G1, Treatment Bee 3
1004	ATCACCAGGTGT	G1_B1_FMB4	FMB4	B1	G1	Cage 1, Colony G1, Treatment Bee 4
1005	TGGTCAACGATA	G1_B1_FMB5	FMB5	B1	G1	Cage 1, Colony G1, Treatment Bee 5
1006	ATCGCACAGTAA	G1_B2_FMB1	FMB1	B2	G1	Cage 2, Colony G1, Treatment Bee 1
1007	GTCGTGTAGCCT	G1_B2_FMB2	FMB2	B2	G1	Cage 2, Colony G1, Treatment Bee 2
1008	AGCGGAGGTTAG	G1_B2_FMB3	FMB3	B2	G1	Cage 2, Colony G1, Treatment Bee 3
1009	ATCCTTTGGTTC	G1_B2_FMB4	FMB4	B2	G1	Cage 2, Colony G1, Treatment Bee 4
1010	TACAGCGCATAC	G1_B2_FMB5	FMB5	B2	G1	Cage 2, Colony G1, Treatment Bee 5
1011	ACCGGTATGTAC	G1_B3_FMB1	FMB1	B3	G1	Cage 3, Colony G1, Treatment Bee 1
1012	AATTGTGTCGGA	G1_B3_FMB2	FMB2	B3	G1	Cage 3, Colony G1, Treatment Bee 2
1013	TGCATACACTGG	G1_B3_FMB3	FMB3	B3	G1	Cage 3, Colony G1, Treatment Bee 3
1014	AGTCGAACGAGG	G1_B3_FMB4	FMB4	B3	G1	Cage 3, Colony G1, Treatment Bee 4
1015	ACCAGTGACTCA	G1_B3_FMB5	FMB5	B3	G1	Cage 3, Colony G1, Treatment Bee 5
1016	GAATACCAAGTC	G1_B4_FMB1	FMB1	B4	G1	Cage 4, Colony G1, Treatment Bee 1
1017	GTAGATCGTGTA	G1_B4_FMB2	FMB2	B4	G1	Cage 4, Colony G1, Treatment Bee 2
1018	TAACGTGTGTGC	G1_B4_FMB3	FMB3	B4	G1	Cage 4, Colony G1, Treatment Bee 3
1019	CATTATGGCGTG	G1_B4_FMB4	FMB4	B4	G1	Cage 4, Colony G1, Treatment Bee 4
1020	CCAATACGCCTG	G1_B4_FMB5	FMB5	B4	G1	Cage 4, Colony G1, Treatment Bee 5
1021	GATCTGCGATCC	G1_B5_MBD1	MBD1	B5	G1	Cage 5, Colony G1, Control Bee 1
1022	CAGCTCATCAGC	G1_B5_MBD2	MBD2	B5	G1	Cage 5, Colony G1, Control Bee 2
1023	CAAACAACAGCT	G1_B5_MBD3	MBD3	B5	G1	Cage 5, Colony G1, Control Bee 3
1024	GCAACACCATCC	G1_B5_MBD4	MBD4	B5	G1	Cage 5, Colony G1, Control Bee 4
1025	GCGATATATCGC	G1_B5_MBD5	MBD5	B5	G1	Cage 5, Colony G1, Control Bee 5
1026	CGAGCAATCCTA	G1_B6_MBD1	MBD1	B6	G1	Cage 6, Colony G1, Control Bee 1
1027	AGTCGTGCACAT	G1_B6_MBD2	MBD2	B6	G1	Cage 6, Colony G1, Control Bee 2
1028	GTATCTGCGCGT	G1_B6_MBD3	MBD3	B6	G1	Cage 6, Colony G1, Control Bee 3
1029	CGAGGGAAAGTC	G1_B6_MBD4	MBD4	B6	G1	Cage 6, Colony G1, Control Bee 4
1030	CAAATTCGGGAT	G1_B6_MBD5	MBD5	B6	G1	Cage 6, Colony G1, Control Bee 5
1031	AGATTGACCAAC	W4_B1_FMB1	FMB1	B1	W4	Cage 1, Colony W4, Treatment Bee 1
1032	AGTTACGAGCTA	W4_B1_FMB2	FMB2	B1	W4	Cage 1, Colony W4, Treatment Bee 2
1033	GCATATGCACTG	W4_B1_FMB3	FMB3	B1	W4	Cage 1, Colony W4, Treatment Bee 3
1034	CAACTCCCGTGA	W4_B1_FMB4	FMB4	B1	W4	Cage 1, Colony W4, Treatment Bee 4
1035	TTGCGTTAGCAG	W4_B1_FMB5	FMB5	B1	W4	Cage 1, Colony W4, Treatment Bee 5
1036	TACGAGCCCTAA	W4_B2_FMB1	FMB1	B2	W4	Cage 2, Colony W4, Treatment Bee 1
1037	CACTACGCTAGA	W4_B2_FMB2	FMB2	B2	W4	Cage 2, Colony W4, Treatment Bee 2
1038	TGCAGTCCTCGA	W4_B2_FMB3	FMB3	B2	W4	Cage 2, Colony W4, Treatment Bee 3
1039	ACCATAGCTCCG	W4_B2_FMB4	FMB4	B2	W4	Cage 2, Colony W4, Treatment Bee 4
1040	TCGACATCTCTT	W4_B2_FMB5	FMB5	B2	W4	Cage 2, Colony W4, Treatment Bee 5
1041	GAACACTTTGGA	W4_B3_FMB1	FMB1	B3	W4	Cage 3, Colony W4, Treatment Bee 1
1042	GAGCCATCTGTA	W4_B3_FMB2	FMB2	B3	W4	Cage 3, Colony W4, Treatment Bee 2
1043	TTGGGTACACGT	W4_B3_FMB3	FMB3	B3	W4	Cage 3, Colony W4, Treatment Bee 3
1044	AAGGCGCTCCTT	W4_B3_FMB4	FMB4	B3	W4	Cage 3, Colony W4, Treatment Bee 4
1045	TAATACGGATCG	W4_B3_FMB5	FMB5	B3	W4	Cage 3, Colony W4, Treatment Bee 5
1046	TCGGAATTAGAC	W4_B4_FMB1	FMB1	B4	W4	Cage 4, Colony W4, Treatment Bee 1
1047	TGTGAATTCGGA	W4_B4_FMB2	FMB2	B4	W4	Cage 4, Colony W4, Treatment Bee 2
1048	CATTCGTGGCGT	W4_B4_FMB3	FMB3	B4	W4	Cage 4, Colony W4, Treatment Bee 3
1049	TACTACGTGGCC	W4_B4_FMB4	FMB4	B4	W4	Cage 4, Colony W4, Treatment Bee 4
1050	GGCCAGTTCCTA	W4_B4_FMB5	FMB5	B4	W4	Cage 4, Colony W4, Treatment Bee 5
1051	GATGTTCGCTAG	W4_B5_MBD1	MBD1	B5	W4	Cage 5, Colony W4, Control Bee 1
1052	CTATCTCCTGTC	W4_B5_MBD2	MBD2	B5	W4	Cage 5, Colony W4, Control Bee 2
1053	ACTCACAGGAAT	W4_B5_MBD3	MBD3	B5	W4	Cage 5, Colony W4, Control Bee 3
1054	ATGATGAGCCTC	W4_B5_MBD4	MBD4	B5	W4	Cage 5, Colony W4, Control Bee 4
1055	GTCGACAGAGGA	W4_B5_MBD5	MBD5	B5	W4	Cage 5, Colony W4, Control Bee 5
1056	TGTCGCAAATAG	W4_B6_MBD1	MBD1	B6	W4	Cage 6, Colony W4, Control Bee 1
1057	CATCCCTCTACT	W4_B6_MBD2	MBD2	B6	W4	Cage 6, Colony W4, Control Bee 2
1058	TATACCGCTGCG	W4_B6_MBD3	MBD3	B6	W4	Cage 6, Colony W4, Control Bee 3
1059	AGTTGAGGCATT	W4_B6_MBD4	MBD4	B6	W4	Cage 6, Colony W4, Control Bee 4
1060	ACAATAGACACC	W4_B6_MBD5	MBD5	B6	W4	Cage 6, Colony W4, Control Bee 5
1061	CGGTCAATTGAC	B4_B1_FMB1	FMB1	B1	B4	Cage 1, Colony B4, Treatment Bee 1
1062	GTGGAGTCTCAT	B4_B1_FMB2	FMB2	B1	B4	Cage 1, Colony B4, Treatment Bee 2
1063	GCTCGAAGATTC	B4_B1_FMB3	FMB3	B1	B4	Cage 1, Colony B4, Treatment Bee 3
1064	AGGCTTACGTGT	B4_B1_FMB4	FMB4	B1	B4	Cage 1, Colony B4, Treatment Bee 4
1065	TCTCTACCACTC	B4_B1_FMB5	FMB5	B1	B4	Cage 1, Colony B4, Treatment Bee 5
1066	ACTTCCAACTTC	B4_B2_FMB1	FMB1	B2	B4	Cage 2, Colony B4, Treatment Bee 1
1067	CTCACCTAGGAA	B4_B2_FMB2	FMB2	B2	B4	Cage 2, Colony B4, Treatment Bee 2
1068	GTGTTGTCGTGC	B4_B2_FMB3	FMB3	B2	B4	Cage 2, Colony B4, Treatment Bee 3
1069	CCACAGATCGAT	B4_B2_FMB4	FMB4	B2	B4	Cage 2, Colony B4, Treatment Bee 4
1070	TATCGACACAAG	B4_B2_FMB5	FMB5	B2	B4	Cage 2, Colony B4, Treatment Bee 5
1071	GATTCCGGCTCA	B4_B3_FMB1	FMB1	B3	B4	Cage 3, Colony B4, Treatment Bee 1
1072	CGTAATTGCCGC	B4_B3_FMB2	FMB2	B3	B4	Cage 3, Colony B4, Treatment Bee 2
1073	GGTGACTAGTTC	B4_B3_FMB3	FMB3	B3	B4	Cage 3, Colony B4, Treatment Bee 3
1074	ATGGGTTCCGTC	B4_B3_FMB4	FMB4	B3	B4	Cage 3, Colony B4, Treatment Bee 4
1075	TAGGCATGCTTG	B4_B3_FMB5	FMB5	B3	B4	Cage 3, Colony B4, Treatment Bee 5
1076	AACTAGTTCAGG	B4_B4_FMB1	FMB1	B4	B4	Cage 4, Colony B4, Treatment Bee 1
1077	ATTCTGCCGAAG	B4_B4_FMB2	FMB2	B4	B4	Cage 4, Colony B4, Treatment Bee 2
1078	AGCATGTCCCGT	B4_B4_FMB3	FMB3	B4	B4	Cage 4, Colony B4, Treatment Bee 3
1079	GTACGATATGAC	B4_B4_FMB4	FMB4	B4	B4	Cage 4, Colony B4, Treatment Bee 4
1080	GTGGTGGTTTCC	B4_B4_FMB5	FMB5	B4	B4	Cage 4, Colony B4, Treatment Bee 5
1081	TAGTATGCGCAA	B4_B5_MBD1	MBD1	B5	B4	Cage 5, Colony B4, Control Bee 1
1082	TGCGCTGAATGT	B4_B5_MBD2	MBD2	B5	B4	Cage 5, Colony B4, Control Bee 2
1083	ATGGCTGTCAGT	B4_B5_MBD3	MBD3	B5	B4	Cage 5, Colony B4, Control Bee 3
1084	GTTCTCTTCTCG	B4_B5_MBD4	MBD4	B5	B4	Cage 5, Colony B4, Control Bee 4
1085	CGTAAGATGCCT	B4_B5_MBD5	MBD5	B5	B4	Cage 5, Colony B4, Control Bee 5
1086	GCGTTCTAGCTG	B4_B6_MBD1	MBD1	B6	B4	Cage 6, Colony B4, Control Bee 1
1087	GTTGTTCTGGGA	B4_B6_MBD2	MBD2	B6	B4	Cage 6, Colony B4, Control Bee 2
1088	GGACTTCCAGCT	B4_B6_MBD3	MBD3	B6	B4	Cage 6, Colony B4, Control Bee 3
1089	CTCACAACCGTG	B4_B6_MBD4	MBD4	B6	B4	Cage 6, Colony B4, Control Bee 4
1090	CTGCTATTCCTC	B4_B6_MBD5	MBD5	B6	B4	Cage 6, Colony B4, Control Bee 5
