## Supplemental Table 3 for "Host genetic background and social environment have different effects on the establishment and structure of the adult worker honey bee gut microbiota"

### Sheet: Taxonomy Table
ASV	Kingdom	Phylum	Class	Order	Family	Genus	BEExact species	BLAST species	Taxonomic name for analysis
107aa7e6b56274803bffd1ccff5b2ee6	Bacteria	Proteobacteria	Gammaproteobacteria	Pseudomonadales	Moraxellaceae	Acinetobacter	Acinetobacter_bereziniae	Acinetobacter_bereziniae	Acinetobacter
e36c4a1196630b16e0199d228bb73ab8	Bacteria	Proteobacteria	Gammaproteobacteria	Pseudomonadales	Moraxellaceae	Acinetobacter	Acinetobacter_nectaris	Acinetobacter_nectaris	Acinetobacter
fb525336be19bb126f6f156bf2717c1e	Bacteria	Firmicutes	Bacilli	Bacillales	Bacillaceae	Priestia	NA	Aeribacillus_pallidus	Aeribacillus
b2bba50ae5022b13d0cd6641814e0713	Bacteria	Firmicutes	Bacilli	Lactobacillales	Aerococcaceae	Aerococcus	Aerococcus_viridans	Aerococcus_viridans	Aerococcus
750f08620280ac259d526441d5e4f45f	Bacteria	Proteobacteria	Alphaproteobacteria	Rhizobiales	Rhizobiaceae	Rhizobium	NA	Agrobacterium_tumefaciens	Agrobacterium
4fd4bbbe5ba3bad87c53acec894626e4	Bacteria	Proteobacteria	Gammaproteobacteria	Burkholderiales	Alcaligenaceae	Alcaligenes	Alcaligenes_faecalis	Alcaligenes_faecalis	Alcaligenes
73dcd674f5a2193f8aeefecc3e12ff34	Bacteria	Firmicutes	Clostridia	NA	NA	NA	NA	Alkalibaculum_sporogenes	Alkalibaculum
75ab6e2bf81c9bdc826128ec90694035	Bacteria	Firmicutes	Bacilli	Bacillales	Bacillaceae	Alkalihalobacillus	Alkalihalobacillus_clausii	Alkalihalobacillus_clausii	Alkalihalobacillus
a7c24bd735870ed30d72934eafa63e68	Bacteria	Firmicutes	Clostridia	Peptostreptococcales-Tissierellales	NA	NA	NA	Alkaliphilus_oremlandii	Alkaliphilus
402a5461b310b7c821314401faddf89d	Bacteria	Firmicutes	Bacilli	NA	NA	NA	NA	Ammoniphilus_oxalaticus	Ammoniphilus
b7ce0b14ce4a02ef1d6de9925545451a	Bacteria	Firmicutes	Bacilli	NA	NA	NA	NA	Ammoniphilus_oxalivorans	Ammoniphilus
52e59244952b2a15ad53ac8979c8b575	Bacteria	Firmicutes	Bacilli	Bacillales	Bacillaceae	NA	NA	Amphibacillus_iburiensis	Amphibacillus
f5b0a8e71f4b29e84fc97b0832a9c836	Bacteria	Firmicutes	Bacilli	Bacillales	Bacillaceae	Amphibacillus	Amphibacillus_xylanus	Amphibacillus_xylanus	Amphibacillus
c897d2aa35028653496c5c5b785481d9	Bacteria	Actinobacteriota	Actinobacteria	Pseudonocardiales	Pseudonocardiaceae	Amycolatopsis	Amycolatopsis_rhabdoformis	Amycolatopsis_rhabdoformis	Amycolatopsis
881c0ba1c2104f36bd727f51ae6cd410	Bacteria	Firmicutes	Clostridia	Lachnospirales	Lachnospiraceae	Lachnoclostridium	NA	Anaerocolumna_aminovalerica	Anaerocolumna
09215b531ac1941eeaab03a69764a780	Bacteria	Firmicutes	Clostridia	Lachnospirales	Lachnospiraceae	Anaerocolumna	NA	Anaerocolumna_chitinilytica	Anaerocolumna
ec401eab818f8942fe0c25baca538930	Bacteria	Firmicutes	Clostridia	Lachnospirales	Lachnospiraceae	Anaerocolumna	NA	Anaerocolumna_chitinilytica	Anaerocolumna
bd465698358b623000238aaed1cd9f48	Bacteria	Firmicutes	Clostridia	Lachnospirales	Lachnospiraceae	Lachnoclostridium	NA	Anaerocolumna_chitinilytica	Anaerocolumna
81968d05b447965ace78c4ae5a7a9ae0	Bacteria	Firmicutes	Bacilli	Aneurinibacillales	Aneurinibacillaceae	Aneurinibacillus	Aneurinibacillus_migulanus	Aneurinibacillus_migulanus	Aneurinibacillus
5b29df8b5b26c111a279f57fd53e7b8e	Bacteria	Firmicutes	Bacilli	Bacillales	Bacillaceae	NA	NA	Anoxybacillus_rupiensis	Anoxybacillus
00210dbbe8f38162ce40fdbd3b3423b5	Bacteria	NA	NA	NA	NA	NA	NA	Anthophora_plumipes	Anthophora
35a3d8346211c36fb8c761f16cf80a78	Bacteria	Firmicutes	Bacilli	Lactobacillales	Lactobacillaceae	Apilactobacillus	NA	Apilactobacillus_kunkeei	Apilactobacillus_kunkeei
4c79d919bb4dc1365695b9d131038928	Bacteria	Firmicutes	Bacilli	Lactobacillales	Carnobacteriaceae	Atopostipes	Atopostipes_suicloacalis	Atopostipes_suicloacalis	Atopostipes
52967e40f088d52e477a2ece022ff109	Bacteria	Proteobacteria	Alphaproteobacteria	Rhizobiales	Rhizobiaceae	Aureimonas	Aureimonas_ferruginea	Aureimonas_ferruginea	Aureimonas
7012372f344c675fc3f576bd4caf5517	Bacteria	Proteobacteria	Alphaproteobacteria	Rhizobiales	Rhizobiaceae	Aureimonas	Aureimonas_ferruginea	Aureimonas_ferruginea	Aureimonas
5e539f844b49557bb3cc6669122484ce	Bacteria	Proteobacteria	Alphaproteobacteria	Rhizobiales	Rhizobiaceae	Aureimonas	NA	Aureimonas_phyllosphaerae	Aureimonas
a24dab7f341d7f4297101b7e993893ba	Bacteria	Proteobacteria	Alphaproteobacteria	Rhizobiales	Rhizobiaceae	Aureimonas	NA	Aureimonas_populi	Aureimonas
d73835da51464de444e732fe62aec643	Bacteria	Firmicutes	Bacilli	Bacillales	Bacillaceae	Bacillus	Bacillus_altitudinis	Bacillus_altitudinis	Bacillus
d1753e5c63713c163ab747e05277714a	Bacteria	Firmicutes	Bacilli	Bacillales	Bacillaceae	Bacillus	NA	Bacillus_baekryungensis	Bacillus
ff9c53383090c17116b8653b9ecb6a5a	Bacteria	Firmicutes	Bacilli	Bacillales	Bacillaceae	NA	NA	Bacillus_borbori	Bacillus
0d87b112bc336b97248bf4757a668689	Bacteria	Firmicutes	Bacilli	Bacillales	Bacillaceae	Bacillus	NA	Bacillus_cereus	Bacillus
985faddfff65bdf62f4c14bbbe3e8ba5	Bacteria	Firmicutes	Bacilli	Bacillales	Bacillaceae	Bacillus	Bacillus_coagulans	Bacillus_coagulans	Bacillus
9e002cf416e9b078da976af2c0236a9d	Bacteria	Firmicutes	Bacilli	Bacillales	Bacillaceae	Bacillus	NA	Bacillus_farraginis	Bacillus
ab3e41a56d154051c8cf6d7616cd9fa6	Bacteria	Firmicutes	Bacilli	Bacillales	Bacillaceae	Priestia	NA	Bacillus_fordii	Bacillus
bb0eef6e37f70047736857d3fe86e3ae	Bacteria	Firmicutes	Bacilli	Bacillales	Bacillaceae	Bacillus	Bacillus_gibsonii	Bacillus_gibsonii	Bacillus
d586a39b0215b28983c1cb21121f8aa5	Bacteria	Firmicutes	Bacilli	Bacillales	Bacillaceae	Bacillus	Bacillus_gibsonii	Bacillus_gibsonii	Bacillus
d56ebb77864a21ec27bf3d9d2dd51240	Bacteria	Firmicutes	Bacilli	Bacillales	Bacillaceae	Bacillus	Bacillus_hisashii	Bacillus_hisashii	Bacillus
49f65675dc96ca90f7c3080d5bb1ca75	Bacteria	Firmicutes	Bacilli	Bacillales	Bacillaceae	Bacillus	Bacillus_licheniformis	Bacillus_licheniformis	Bacillus
cf09654f3cfa8482d1647b2656ab9355	Bacteria	Firmicutes	Bacilli	Bacillales	Bacillaceae	Bacillus	NA	Bacillus_licheniformis	Bacillus
8b0766d107153c82e4ab5f287749c893	Bacteria	Firmicutes	Bacilli	Bacillales	Bacillaceae	NA	NA	Bacillus_nealsonii	Bacillus
094226930fb6d71f02c7b6124105e94b	Bacteria	Firmicutes	Bacilli	Bacillales	Bacillaceae	Bacillus	NA	Bacillus_subtilis	Bacillus
19647ce3a996f17e4d557b3f1e3a28c1	Bacteria	Firmicutes	Bacilli	Bacillales	Bacillaceae	Bacillus	Bacillus_terrae	Bacillus_terrae	Bacillus
20b485f14ad07fab0d10acad007b8b32	Bacteria	Firmicutes	Bacilli	Bacillales	Bacillaceae	NA	NA	Bacillus_thermoamylovorans	Bacillus
59cc3eb4a94a68b8e3f5a8a2559211f8	Bacteria	Proteobacteria	Alphaproteobacteria	Rhizobiales	Rhizobiaceae	Bartonella	Bartonella_apis	Bartonella_apis	Bartonella
add077c21c9d0c2e6d5a9c3073a9f2ff	Bacteria	Proteobacteria	Alphaproteobacteria	Rhizobiales	Rhizobiaceae	Bartonella	NA	Bartonella_elizabethae	Bartonella
b4cc73c05f74abaa779ff9ed5f745c21	Bacteria	Proteobacteria	Alphaproteobacteria	Rhizobiales	Rhizobiaceae	Bartonella	NA	Bartonella_elizabethae	Bartonella
7fc460b386431099c45986947f6d800f	Bacteria	Actinobacteriota	Actinobacteria	Bifidobacteriales	Bifidobacteriaceae	Bifidobacterium	NA	Bifidobacterium_asteroides	Bifidobacterium_asteroides
af8df7f3730061d26b9655ec5b4a5c25	Bacteria	Actinobacteriota	Actinobacteria	Bifidobacteriales	Bifidobacteriaceae	Bifidobacterium	Bifidobacterium_indicum	Bifidobacterium_indicum	Bifidobacterium_indicum
2eb0db7791536c64265346c90e7858b0	Bacteria	Actinobacteriota	Actinobacteria	Frankiales	Geodermatophilaceae	Blastococcus	Blastococcus_colisei	Blastococcus_colisei	Blastococcus
a51341f0383360824e05da5bb63d2f80	Bacteria	Proteobacteria	Alphaproteobacteria	Acetobacterales	Acetobacteraceae	Bombella	Bombella_apis	Bombella_apis	Bombella
e4d48ac9b1335045533830ed6d8617ac	Bacteria	Proteobacteria	Alphaproteobacteria	Acetobacterales	Acetobacteraceae	Bombella	NA	Bombella_intestini	Bombella
0c824386f57c0616a1aa709e2c459462	Bacteria	Firmicutes	Bacilli	Lactobacillales	Lactobacillaceae	Bombilactobacillus	Bombilactobacillus_mellifer	Bombilactobacillus_mellifer	Bombilactobacillus_mellifer
3294cdd0c4c448fef94efc776e66373b	Bacteria	Firmicutes	Bacilli	Lactobacillales	Lactobacillaceae	Bombilactobacillus	Bombilactobacillus_mellis	Bombilactobacillus_mellis	Bombilactobacillus_mellis
3e465a6bd730f0113d854c9535cc91f9	Bacteria	Firmicutes	Bacilli	Lactobacillales	Lactobacillaceae	Bombilactobacillus	Bombilactobacillus_mellis	Bombilactobacillus_mellis	Bombilactobacillus_mellis
43214b19a96d2ffcec934e13b76c42c5	Bacteria	Firmicutes	Bacilli	Lactobacillales	Lactobacillaceae	Bombilactobacillus	NA	Bombilactobacillus_mellis	Bombilactobacillus_mellis
45a6d97a2f1a9a3ef982282d740ffc35	Bacteria	Firmicutes	Bacilli	Lactobacillales	Lactobacillaceae	Bombilactobacillus	Bombilactobacillus_mellis	Bombilactobacillus_mellis	Bombilactobacillus_mellis
569f6765763fc6c0811e6792afe3f416	Bacteria	Firmicutes	Bacilli	Lactobacillales	Lactobacillaceae	Bombilactobacillus	Bombilactobacillus_mellis	Bombilactobacillus_mellis	Bombilactobacillus_mellis
76dc3d8e480847d03a5c4a53c78fe55e	Bacteria	Firmicutes	Bacilli	Lactobacillales	Lactobacillaceae	Bombilactobacillus	Bombilactobacillus_mellis	Bombilactobacillus_mellis	Bombilactobacillus_mellis
899248baa4d793572bff300e99abdc6f	Bacteria	Firmicutes	Bacilli	Lactobacillales	Lactobacillaceae	Bombilactobacillus	Bombilactobacillus_mellis	Bombilactobacillus_mellis	Bombilactobacillus_mellis
b9fc47516122f1e7d308bbccc39196ff	Bacteria	Firmicutes	Bacilli	Lactobacillales	Lactobacillaceae	Bombilactobacillus	Bombilactobacillus_mellis	Bombilactobacillus_mellis	Bombilactobacillus_mellis
c7bc0889cf4c3bf0302ee7a897c651f6	Bacteria	Firmicutes	Bacilli	Lactobacillales	Lactobacillaceae	Bombilactobacillus	Bombilactobacillus_mellis	Bombilactobacillus_mellis	Bombilactobacillus_mellis
e0f189a223266cebe35ecce782442771	Bacteria	Firmicutes	Bacilli	Lactobacillales	Lactobacillaceae	Bombilactobacillus	Bombilactobacillus_mellis	Bombilactobacillus_mellis	Bombilactobacillus_mellis
c360a7e1096c42329a5275f02974e44e	Bacteria	Actinobacteriota	Actinobacteria	Micrococcales	Dermabacteraceae	Brachybacterium	NA	Brachybacterium_conglomeratum	Brachybacterium
3f5d53e29b8d4a4bccb07f784719a92b	Bacteria	Actinobacteriota	Actinobacteria	Micrococcales	Dermabacteraceae	Brachybacterium	NA	Brachybacterium_paraconglomeratum	Brachybacterium
77d6a7db6de3bb1f15a02fdb36f90627	Bacteria	Proteobacteria	Alphaproteobacteria	Rhizobiales	Xanthobacteraceae	Bradyrhizobium	Bradyrhizobium_japonicum	Bradyrhizobium_japonicum	Bradyrhizobium
59bbb81117691ae8817ac815f73b9945	Bacteria	Actinobacteriota	Actinobacteria	Micrococcales	Brevibacteriaceae	Brevibacterium	Brevibacterium_oceani	Brevibacterium_oceani	Brevibacterium
2861b60feb98b96bfdfae4152ea84ae7	Bacteria	Actinobacteriota	Actinobacteria	Micrococcales	Brevibacteriaceae	Brevibacterium	Brevibacterium_sediminis	Brevibacterium_sediminis	Brevibacterium
a2b00765ce13e092b16639602b383a9c	Bacteria	Firmicutes	Bacilli	Bacillales	Bacillaceae	Caldibacillus	Caldibacillus_kokeshiiformis	Caldibacillus_kokeshiiformis	Caldibacillus
a20597397ea624f1d40736bbb973dff1	Bacteria	Firmicutes	NA	NA	NA	NA	NA	Caldicellulosiruptor_acetigenus	Caldicellulosiruptor
d0a395c90a8c82d4beaf12c7b15aa7b8	Bacteria	Firmicutes	NA	NA	NA	NA	NA	Caldicellulosiruptor_diazotrophicus	Caldicellulosiruptor
271b576cc1f2ce84b35d8374ed909db4	Bacteria	Verrucomicrobiota	Verrucomicrobiae	Chthoniobacterales	Chthoniobacteraceae	Candidatus	Candidatus_Udaeobacter	Candidatus_Udaeobacter	Candidatus
39b465cff215b5df15b0ae927e718bb3	Bacteria	Firmicutes	Bacilli	Lactobacillales	Carnobacteriaceae	Carnobacterium	Carnobacterium_maltaromaticum	Carnobacterium_maltaromaticum	Carnobacterium
962b9bf1dacac6a1b5e8d80dbc97dbbf	Bacteria	Firmicutes	Bacilli	Lactobacillales	Carnobacteriaceae	Carnobacterium	Carnobacterium_maltaromaticum	Carnobacterium_maltaromaticum	Carnobacterium
347af10eff9ce48dd0d4496ec0856bb7	Bacteria	Firmicutes	Clostridia	Christensenellales	Christensenellaceae	Catabacter	Catabacter_hongkongensis	Catabacter_hongkongensis	Catabacter
3ca58b1011990a52265149afe37870a5	Bacteria	Firmicutes	Clostridia	Peptostreptococcales-Tissierellales	Peptostreptococcaceae	Clostridioides	Clostridioides_difficile	Clostridioides_difficile	Clostridioides
02c8f3bdce1939f60f3bd24c494b3e09	Bacteria	Firmicutes	Clostridia	Peptostreptococcales-Tissierellales	Peptostreptococcaceae	Clostridioides	Clostridioides_mangenotii	Clostridioides_mangenotii	Clostridioides
e8fe788a8c2d4fb6cbda08756282402b	Bacteria	Firmicutes	Clostridia	Peptostreptococcales-Tissierellales	Peptostreptococcaceae	Clostridioides	Clostridioides_mangenotii	Clostridioides_mangenotii	Clostridioides
f296c6fbf5e3856c186cbd4ffb408a2a	Bacteria	Firmicutes	Clostridia	Peptostreptococcales-Tissierellales	Peptostreptococcaceae	Clostridioides	Clostridioides_mangenotii	Clostridioides_mangenotii	Clostridioides
db319224c1303cac231f2e31e0347b06	Bacteria	Firmicutes	Clostridia	Clostridiales	Clostridiaceae	Clostridium	Clostridium_chromiireducens	Clostridium_chromiireducens	Clostridium
6a0bbfe5241c80e0f4e91b06fe4715c7	Bacteria	Firmicutes	Clostridia	Clostridiales	Clostridiaceae	Clostridium	Clostridium_disporicum	Clostridium_disporicum	Clostridium
023b9f1ee52cf3a86f1f02e47cbe02a7	Bacteria	Firmicutes	Clostridia	Clostridiales	Clostridiaceae	Clostridium	NA	Clostridium_estertheticum	Clostridium
3b0e126160f64eda619c78ad1acf111d	Bacteria	Firmicutes	Clostridia	Oscillospirales	Ruminococcaceae	Clostridium	Clostridium_jeddahense	Clostridium_jeddahense	Clostridium
e8c66ad16b8cbf0b621b052d2b21eebb	Bacteria	Firmicutes	Clostridia	Clostridiales	Clostridiaceae	Clostridium	NA	Clostridium_luticellarii	Clostridium
a223c8cc5fa4db0eee367ea83ace384a	Bacteria	Firmicutes	Clostridia	Clostridiales	Clostridiaceae	Clostridium	Clostridium_thiosulfatireducens	Clostridium_thiosulfatireducens	Clostridium
7e1a6622516e3ab736509e8405357b8a	Bacteria	Firmicutes	Clostridia	NA	NA	NA	NA	Clostridium_ultunense	Clostridium
5e88989304bf0cde12cf8a2e6c9c5057	Bacteria	Proteobacteria	Alphaproteobacteria	Acetobacterales	Acetobacteraceae	Commensalibacter	NA	Commensalibacter_melissae	Commensalibacter
d92be12cbb8158b406120d068ad77252	Bacteria	Proteobacteria	Alphaproteobacteria	Acetobacterales	Acetobacteraceae	Commensalibacter	NA	Commensalibacter_melissae	Commensalibacter
0bfa03f19d0e7a70cee347f2d8677b00	Bacteria	Actinobacteriota	Actinobacteria	Corynebacteriales	Corynebacteriaceae	Corynebacterium	Corynebacterium_minutissimum	Corynebacterium_minutissimum	Corynebacterium
7236efab2e25188b460c30ada234a95c	Bacteria	Actinobacteriota	Actinobacteria	Corynebacteriales	Corynebacteriaceae	Corynebacterium	Corynebacterium_minutissimum	Corynebacterium_minutissimum	Corynebacterium
1fe3f1bfd255619b3db537a8c88130d4	Bacteria	Actinobacteriota	Actinobacteria	Corynebacteriales	Corynebacteriaceae	Corynebacterium	NA	Corynebacterium_stationis	Corynebacterium
33d5a2c7d222f0b503a88a922c1312e1	Bacteria	Actinobacteriota	Actinobacteria	Micrococcales	Microbacteriaceae	Curtobacterium	NA	Curtobacterium_pusillum	Curtobacterium
42a8ef3012c07a08d6fbabaef0273cbb	Bacteria	Deinococcota	Deinococci	Deinococcales	Deinococcaceae	Deinococcus	Deinococcus_geothermalis	Deinococcus_geothermalis	Deinococcus
e941a4a1ad9617d44833702de4f0ca82	Bacteria	Deinococcota	Deinococci	Deinococcales	Deinococcaceae	Deinococcus	Deinococcus_geothermalis	Deinococcus_geothermalis	Deinococcus
06c1c68bdba9dffef4f7698bd1bdd430	Bacteria	Firmicutes	Bacilli	NA	NA	NA	NA	Desulfohalotomaculum_halophilum	Desulfohalotomaculum
99a24244b8ee4488b1bd89c76fbfc176	Bacteria	Firmicutes	Bacilli	Lactobacillales	Enterococcaceae	Enterococcus	NA	Enterococcus_casseliflavus	Enterococcus
f96655c7b882a05681e5a4654764dc03	Bacteria	Proteobacteria	Gammaproteobacteria	Pseudomonadales	Pseudomonadaceae	Entomomonas	NA	Entomomonas_asaccharolytica	Entomomonas
1b158b8b2922d4fcad5d9cea607cbb7d	Bacteria	Proteobacteria	Gammaproteobacteria	Enterobacterales	Enterobacteriaceae	NA	NA	Escherichia_coli	Escherichia
0ce356f26149ff3698ed3229f48cdbf5	Bacteria	Firmicutes	Clostridia	Lachnospirales	Lachnospiraceae	NA	NA	Eubacterium_contortum	Eubacterium
622e641a6db23b3b99f26565347609a6	Bacteria	Firmicutes	Clostridia	Oscillospirales	NA	NA	NA	Eubacterium_coprostanoligenes	Eubacterium
01b51f3502d2d5e508c8a1729dc23d3d	Bacteria	Firmicutes	Clostridia	Oscillospirales	Ruminococcaceae	Eubacterium	Eubacterium_siraeum	Eubacterium_siraeum	Eubacterium
11c8b11583b08e1c7c27279aa9419a7a	Bacteria	Proteobacteria	Gammaproteobacteria	Orbales	Orbaceae	Frischella	Frischella_perrara	Frischella_perrara	Frischella_perrara
caa792085f9da84dffef5d8a536329d5	Bacteria	Proteobacteria	Gammaproteobacteria	Orbales	Orbaceae	Frischella	Frischella_perrara	Frischella_perrara	Frischella_perrara
255710e5f82efe52eeed0fba9c739b4b	Bacteria	Firmicutes	Bacilli	Lactobacillales	Leuconostocaceae	Fructobacillus	Fructobacillus_fructosus	Fructobacillus_fructosus	Fructobacillus
c89bc79cbeb28ff37742c405be3ac0d1	Bacteria	Firmicutes	Bacilli	Lactobacillales	Leuconostocaceae	Fructobacillus	Fructobacillus_fructosus	Fructobacillus_fructosus	Fructobacillus
d6e0d999b3d7dc185955bc52ef0ecd6f	Bacteria	Firmicutes	Bacilli	Lactobacillales	Leuconostocaceae	Fructobacillus	NA	Fructobacillus_fructosus	Fructobacillus
acfcbf01f644eb6c4fdc1f4cf25bd41b	Bacteria	Firmicutes	Bacilli	Lactobacillales	Aerococcaceae	Eremococcus	NA	Fundicoccus_ignavus	Fundicoccus
20cbb7a8b00c1670d0175f2d742e655b	Bacteria	Firmicutes	Bacilli	Bacillales	Bacillaceae	Geobacillus	Geobacillus_stearothermophilus	Geobacillus_stearothermophilus	Geobacillus
3cecce49609699d317f121ab279a702c	Bacteria	Firmicutes	Bacilli	Bacillales	Bacillaceae	Geobacillus	Geobacillus_stearothermophilus	Geobacillus_stearothermophilus	Geobacillus
774b4f27b8fd4219164938f237efbe46	Bacteria	Firmicutes	Bacilli	Bacillales	Bacillaceae	Geobacillus	Geobacillus_stearothermophilus	Geobacillus_stearothermophilus	Geobacillus
1c2d9bebac9fdb263c581d255419c9a5	Bacteria	Proteobacteria	Gammaproteobacteria	Orbales	Orbaceae	Gilliamella	NA	Gilliamella_apicola	Gilliamella_apicola
7237cac305a6fb83413e283047755a9d	Bacteria	Proteobacteria	Gammaproteobacteria	Orbales	Orbaceae	Gilliamella	NA	Gilliamella_apicola	Gilliamella_apicola
c29ad8b5ce7552862bcbdcb9915805aa	Bacteria	Actinobacteriota	Actinobacteria	Micrococcales	Micrococcaceae	Glutamicibacter	Glutamicibacter_creatinolyticus	Glutamicibacter_creatinolyticus	Glutamicibacter
2c2392538e01162e660543adbf954303	Bacteria	Actinobacteriota	Actinobacteria	Micrococcales	Micrococcaceae	Haematomicrobium	Haematomicrobium_sanguinis	Haematomicrobium_sanguinis	Haematomicrobium
e27680d4009f98f30248d823bc17fb8e	Bacteria	Proteobacteria	Gammaproteobacteria	Pasteurellales	Pasteurellaceae	Haemophilus	Haemophilus_parainfluenzae	Haemophilus_parainfluenzae	Haemophilus
c68ed1768b81457b8a75c4ea28113c30	Bacteria	Firmicutes	Clostridia	Lachnospirales	Lachnospiraceae	NA	NA	Herbinix_hemicellulosilytica	Herbinix
7dd48968d19f3eb928d3f828c3fa4d6e	Bacteria	Firmicutes	Clostridia	Lachnospirales	Lachnospiraceae	Herbinix	Herbinix_luporum	Herbinix_luporum	Herbinix
9a586176d51b4a49930c2fa69abaa695	Bacteria	Firmicutes	Bacilli	Thermoactinomycetales	Thermoactinomycetaceae	Planifilum	NA	Hydrogenibacillus_schlegelii	Hydrogenibacillus
1e29e74722ab81e338cc8b931b8341dc	Bacteria	Firmicutes	Clostridia	Eubacteriales	Garciellaceae	Irregularibacter	Irregularibacter_muris	Irregularibacter_muris	Irregularibacter
e04f0312f8786bc19251fa1295e722ed	Bacteria	Firmicutes	Clostridia	Eubacteriales	Garciellaceae	Irregularibacter	Irregularibacter_muris	Irregularibacter_muris	Irregularibacter
1298107dd45aa59db891df7fe9b60f87	Bacteria	Actinobacteriota	Actinobacteria	Micrococcales	Intrasporangiaceae	Janibacter	Janibacter_indicus	Janibacter_indicus	Janibacter
ef88cf13d5a0737fec600dab54b53b49	Bacteria	Actinobacteriota	Actinobacteria	Micrococcales	Intrasporangiaceae	Janibacter	Janibacter_indicus	Janibacter_indicus	Janibacter
62e8588c6d9d0697f3538e469a28e0e4	Bacteria	Firmicutes	Bacilli	Staphylococcales	Staphylococcaceae	Jeotgalicoccus	NA	Jeotgalicoccus_psychrophilus	Jeotgalicoccus
4637321a52de300f1823d4abe8e7e314	Bacteria	Actinobacteriota	Actinobacteria	Kineosporiales	Kineosporiaceae	Kineococcus	Kineococcus_radiotolerans	Kineococcus_radiotolerans	Kineococcus
c9967be51d18a28c543bff61ca82b2f5	Bacteria	Actinobacteriota	Actinobacteria	Frankiales	Geodermatophilaceae	Klenkia	Klenkia_terrae	Klenkia_terrae	Klenkia
d9a0e6c96f0148a4ae393df2041a8f1b	Bacteria	Firmicutes	Bacilli	Bacillales	Planococcaceae	Kurthia	Kurthia_huakuii	Kurthia_huakuii	Kurthia
5d4854763b906bb664c44140f5a9cfa3	Bacteria	Firmicutes	Bacilli	Bacillales	Planococcaceae	Kurthia	Kurthia_populi	Kurthia_populi	Kurthia
7e71c85c649101d11ad8b09f392fac24	Bacteria	Firmicutes	Clostridia	Lachnospirales	Lachnospiraceae	Lachnoclostridium	Lachnoclostridium_xylanolyticum	Lachnoclostridium_xylanolyticum	Lachnoclostridium
a310dd8d6ac8e59532216a87b485e069	Bacteria	Firmicutes	Bacilli	Lactobacillales	Lactobacillaceae	Lactobacillus	Lactobacillus_apis	Lactobacillus_apis	Lactobacillus_apis
8af0ba30611d668e5a3927f85542f627	Bacteria	Firmicutes	Bacilli	Lactobacillales	Lactobacillaceae	Lactobacillus	Lactobacillus_fermentum	Lactobacillus_fermentum	Lactobacillus
615351b38041069cae7587f6f11d7e2f	Bacteria	Firmicutes	Bacilli	Lactobacillales	Lactobacillaceae	Lactobacillus	Lactobacillus_helsingborgensis	Lactobacillus_helsingborgensis	Lactobacillus_helsingborgensis
aa587342675292d0d27c39ac9b618948	Bacteria	Firmicutes	Bacilli	Lactobacillales	Lactobacillaceae	Lactobacillus	Lactobacillus_helsingborgensis	Lactobacillus_helsingborgensis	Lactobacillus_helsingborgensis
bd66ac465879d8dfb2b80d2b3f5db32b	Bacteria	Firmicutes	Bacilli	Lactobacillales	Lactobacillaceae	Lactobacillus	Lactobacillus_helsingborgensis	Lactobacillus_helsingborgensis	Lactobacillus_helsingborgensis
b7420af7805b65881f319c0276233813	Bacteria	Firmicutes	Bacilli	Lactobacillales	Lactobacillaceae	Lactobacillus	NA	Lactobacillus_kullabergensis	Lactobacillus_kullabergensis
1e2905ddaabfe0051b54ff3dfc37850b	Bacteria	Firmicutes	Bacilli	Lactobacillales	Lactobacillaceae	Lactobacillus	NA	Lactobacillus_laiwuensis	Lactobacillus
7230a2d223b840c40344e70f52bd360d	Bacteria	Firmicutes	Bacilli	Lactobacillales	Lactobacillaceae	Lactobacillus	Lactobacillus_melliventris	Lactobacillus_melliventris	Lactobacillus_melliventris
be33fe4f622661dee912ccfbead7c189	Bacteria	Firmicutes	Bacilli	Lactobacillales	Lactobacillaceae	Lactobacillus	Lactobacillus_melliventris	Lactobacillus_melliventris	Lactobacillus_melliventris
a04d436011ee2577a5701a9ae45d1105	Bacteria	Firmicutes	Bacilli	Bacillales	NA	NA	NA	Lederbergia_galactosidilytica	Lederbergia
bff7bfb39c799f0b4cdb51dab720cc24	Bacteria	Firmicutes	Bacilli	Bacillales	NA	NA	NA	Lederbergia_galactosidilytica	Lederbergia
b9f7c860ea81cff1477f35e5fc1c5d24	Bacteria	Firmicutes	Bacilli	Bacillales	NA	NA	NA	Lederbergia_graminis	Lederbergia
b328f7f7fbe96f12b0475fda61bb9019	Bacteria	Firmicutes	Bacilli	Bacillales	NA	NA	NA	Lederbergia_wuyishanensis	Lederbergia
fa34fcf46783dd613a648010f4e4e0e9	Bacteria	Actinobacteriota	Actinobacteria	Micrococcales	Microbacteriaceae	Leucobacter	Leucobacter_chromiireducens	Leucobacter_chromiireducens	Leucobacter
1357277b4f47cd8732a2707eca12fcdf	Bacteria	Firmicutes	Bacilli	Lactobacillales	Lactobacillaceae	Leuconostoc	Leuconostoc_mesenteroides	Leuconostoc_mesenteroides	Leuconostoc
09b07e4cf2bc7630cf07525a4a29a7ce	Bacteria	Firmicutes	Bacilli	Lactobacillales	Lactobacillaceae	Limosilactobacillus	Limosilactobacillus_reuteri	Limosilactobacillus_reuteri	Limosilactobacillus
25272ceb38fcc6d49b59a1a1a8e16f77	Bacteria	Firmicutes	Bacilli	Lactobacillales	Lactobacillaceae	Limosilactobacillus	Limosilactobacillus_reuteri	Limosilactobacillus_reuteri	Limosilactobacillus
31efbee3db86fcb68ab43fcee8813012	Bacteria	Firmicutes	Bacilli	Lactobacillales	Lactobacillaceae	Limosilactobacillus	Limosilactobacillus_reuteri	Limosilactobacillus_reuteri	Limosilactobacillus
c9f9f76fa52f0f2a96bbaf742594bdf6	Bacteria	Firmicutes	Bacilli	Bacillales	Planococcaceae	NA	NA	Listeria_monocytogenes	Listeria
49a361dc4554ca6f03bc8d8bf47e329c	Bacteria	Firmicutes	Bacilli	Bacillales	Planococcaceae	Lysinibacillus	NA	Lysinibacillus_fusiformis	Lysinibacillus
fc7db31cb1ae8996ae4a540a4e9178a2	Bacteria	Firmicutes	Bacilli	Bacillales	Planococcaceae	Lysinibacillus	Lysinibacillus_louembei	Lysinibacillus_louembei	Lysinibacillus
8b30616b62167711bb9a78269b13a021	Bacteria	Firmicutes	Bacilli	Bacillales	Planococcaceae	Lysinibacillus	Lysinibacillus_xylanilyticus	Lysinibacillus_xylanilyticus	Lysinibacillus
0295ce9e5bce2509d28134fb0071d3f1	Bacteria	Firmicutes	Bacilli	Thermoactinomycetales	Thermoactinomycetaceae	Marinithermofilum	Marinithermofilum_abyssi	Marinithermofilum_abyssi	Marinithermofilum
e5ff508d3124d94fdd0e50a434cb58e9	Bacteria	Firmicutes	Bacilli	Thermoactinomycetales	Thermoactinomycetaceae	Marinithermofilum	Marinithermofilum_abyssi	Marinithermofilum_abyssi	Marinithermofilum
ee02b9d7321d96af270ccd201ba17b6b	Bacteria	Deinococcota	Deinococci	Thermales	Thermaceae	Meiothermus	Meiothermus_silvanus	Meiothermus_silvanus	Meiothermus
13f32eba3b63edbbf5169bf74a696b73	Bacteria	Proteobacteria	Alphaproteobacteria	Hyphomicrobiales	Methylobacteriaceae	Methylobacterium	Methylobacterium_fujisawaense	Methylobacterium_fujisawaense	Methylobacterium
84716245f53ab2236b84538a9cdd74ed	Bacteria	Proteobacteria	Alphaproteobacteria	Rhizobiales	Beijerinckiaceae	Methylorubrum	NA	Methylorubrum_extorquens	Methylorubrum
6c891abaa8f2147383dd332e601800eb	Bacteria	Actinobacteriota	Actinobacteria	Micrococcales	Micrococcaceae	Micrococcus	Micrococcus_aloeverae	Micrococcus_aloeverae	Micrococcus
53856ddee4d8190af351679f22a220f3	Bacteria	Actinobacteriota	Actinobacteria	Micromonosporales	Micromonosporaceae	Micromonospora	NA	Micromonospora_inaquosa	Micromonospora
269cf027414ebc44a4419bab59afd3ac	Bacteria	Actinobacteriota	Actinobacteria	Micromonosporales	Micromonosporaceae	Micromonospora	NA	Micromonospora_tulbaghiae	Micromonospora
073d0c62d1257a783d7508c138432fc4	Bacteria	Proteobacteria	Gammaproteobacteria	Enterobacterales	Erwiniaceae	Mixta	NA	Mixta_calida	Mixta
0a572b453b8dc4a036430ee8c05494bc	Bacteria	Firmicutes	Bacilli	Aneurinibacillales	Aneurinibacillaceae	Aneurinibacillus	NA	Aneurinibacillus	Aneurinibacillus
253049d8ac2e2f743e734b769da4ccb1	Bacteria	Firmicutes	Bacilli	Bacillales	Bacillaceae	Bacillus	NA	Bacillus	Bacillus
95e79d59da51887288b04f13cd68a88e	Bacteria	Firmicutes	Bacilli	Lactobacillales	Lactobacillaceae	g_bxid5846	NA	Lactobacillaceae	Lactobacillaceae
16563618c7f202711314687e7f6af698	Bacteria	Firmicutes	Clostridia	NA	NA	NA	NA	Clostridia	Clostridia
1c9041f6a97d242f79b3cadf84c5b5d3	Bacteria	NA	NA	NA	NA	NA	NA	Unclassified	Unclassified
1e6379473e2c5c367cc580d617ab20e7	Bacteria	NA	NA	NA	NA	NA	NA	Unclassified	Unclassified
220ac960a4ddb8a5de57a305d95f0171	Bacteria	NA	NA	NA	NA	NA	NA	Unclassified	Unclassified
228b2a9e5fa9749a4738792fd8812eb4	Bacteria	NA	NA	NA	NA	NA	NA	Unclassified	Unclassified
268de5365052b03aa343febbc559496d	Bacteria	NA	NA	NA	NA	NA	NA	Unclassified	Unclassified
27ec1b11473104f30b9c28672211d429	Bacteria	NA	NA	NA	NA	NA	NA	Unclassified	Unclassified
432e85243914c7323e9dc1cfafd50376	Bacteria	Firmicutes	Clostridia	NA	NA	NA	NA	Clostridia	Clostridia
4d53400be8f37b108a59b2e7dfbaa053	Unassigned	NA	NA	NA	NA	NA	NA	Unclassified	Unclassified
586ece57cc1c3b71798a1ee84b087d1d	Unassigned	NA	NA	NA	NA	NA	NA	Unclassified	Unclassified
5e9a353f48fc6c1dc5257c149cbc2266	Bacteria	Firmicutes	NA	NA	NA	NA	NA	Firmicutes	Firmicutes
6c19748fcbf7655082883689a74e26a9	Bacteria	NA	NA	NA	NA	NA	NA	Unclassified	Unclassified
79ede6d70aaa64173ede979c077a7e81	Bacteria	Firmicutes	Clostridia	Christensenellales	Christensenellaceae	NA	NA	Christensenellaceae	Christensenellaceae
932d488b0c70d0a22f4a78c5c87b3525	Bacteria	NA	NA	NA	NA	NA	NA	Unclassified	Unclassified
bc76c32927cf9a6c22fb62bbecc584f5	Bacteria	Firmicutes	Bacilli	Bacillales	Bacillaceae	NA	NA	Bacillaceae	Bacillaceae
c35ff64f71029d9ddf9016462d1d144c	Bacteria	NA	NA	NA	NA	NA	NA	Unclassified	Unclassified
df10dec9efac8785c132821ff99238f4	Unassigned	NA	NA	NA	NA	NA	NA	Unclassified	Unclassified
e15a87fe9b8adee19c8d4136e7641f58	Unassigned	NA	NA	NA	NA	NA	NA	Unclassified	Unclassified
e1b5c8ce40d4b9ae8446375cab84748c	Bacteria	Firmicutes	Clostridia	NA	NA	NA	NA	Clostridia	Clostridia
f284fde8e1d705e655f5909bf5dcaa3b	Bacteria	Firmicutes	Clostridia	NA	NA	NA	NA	Clostridia	Clostridia
fc371d9ac7467e802b77a5b1a2ff391c	Bacteria	NA	NA	NA	NA	NA	NA	Unclassified	Unclassified
fcd9872017afb28e4caeff801124d092	Bacteria	Firmicutes	Clostridia	NA	NA	NA	NA	Clostridia	Clostridia
61ce80827f7196bc090fa9a4cc34a138	Bacteria	Actinobacteriota	Actinobacteria	Propionibacteriales	Nocardioidaceae	Nocardioides	NA	Nocardioides	Nocardioides
505287d978c1a2ff8a2a403354b939a3	Bacteria	Firmicutes	Clostridia	Lachnospirales	Lachnospiraceae	Natranaerovirga	Natranaerovirga_pectinivora	Natranaerovirga_pectinivora	Natranaerovirga
13fd25dcf852c9b67abc3d99d0ac327e	Bacteria	Firmicutes	Bacilli	Bacillales	Bacillaceae	Neobacillus	Neobacillus_niacini	Neobacillus_niacini	Neobacillus
3760554215874ec786cd6a0af56af5cf	Bacteria	Firmicutes	Bacilli	Bacillales	Bacillaceae	Neobacillus	Neobacillus_niacini	Neobacillus_niacini	Neobacillus
63d0f9bf30525a39cafbe2a5ce9a74b7	Bacteria	Firmicutes	Bacilli	Bacillales	Bacillaceae	Neobacillus	Neobacillus_niacini	Neobacillus_niacini	Neobacillus
83d706ba083a0150b6ce1fd2ecbd77cf	Bacteria	Firmicutes	Bacilli	Bacillales	Bacillaceae	Neobacillus	Neobacillus_niacini	Neobacillus_niacini	Neobacillus
dc72a6593d7294373e2098d926448185	Bacteria	Firmicutes	Bacilli	Bacillales	Bacillaceae	Neobacillus	Neobacillus_niacini	Neobacillus_niacini	Neobacillus
e2fcc92ed4f145071525b58f2f750e39	Bacteria	Firmicutes	Bacilli	Bacillales	Bacillaceae	Neobacillus	Neobacillus_niacini	Neobacillus_niacini	Neobacillus
fd701c4787f67af9cc94e6fad83b3fbb	Bacteria	Firmicutes	Bacilli	Bacillales	Bacillaceae	Neobacillus	Neobacillus_niacini	Neobacillus_niacini	Neobacillus
8418bfe079fe7ef94f7f7e8db37e07ca	Bacteria	Proteobacteria	Alphaproteobacteria	Rhizobiales	Rhizobiaceae	Neorhizobium	Neorhizobium_huautlense	Neorhizobium_huautlense	Neorhizobium
e344eff9c512c8663b55a3717f2e4ece	Bacteria	Firmicutes	Bacilli	Bacillales	Bacillaceae	Niallia	Niallia_circulans	Niallia_circulans	Niallia
fc9b4df4c5a7f7e9e25df0e2c59947f4	Bacteria	Firmicutes	Bacilli	Bacillales	Bacillaceae	Niallia	Niallia_circulans	Niallia_circulans	Niallia
b1f94dcbe9f9f982180625ff11ee0ade	Bacteria	Actinobacteriota	Actinobacteria	Streptosporangiales	Nocardiopsaceae	Nocardiopsis	NA	Nocardiopsis_alkaliphila	Nocardiopsis
0ce9b92c62f704d4a610a055dde252f7	Bacteria	Actinobacteriota	Actinobacteria	Streptosporangiales	Nocardiopsaceae	Nocardiopsis	Nocardiopsis_exhalans	Nocardiopsis_exhalans	Nocardiopsis
ae46f914833dade8719edc0f03e26ff5	Bacteria	Actinobacteriota	Actinobacteria	Streptosporangiales	Nocardiopsaceae	Nocardiopsis	NA	Nocardiopsis_flavescens	Nocardiopsis
e94ab30f6293280b360bcd8ce48c7580	Bacteria	Actinobacteriota	Actinobacteria	Streptosporangiales	Nocardiopsaceae	Nocardiopsis	Nocardiopsis_listeri	Nocardiopsis_listeri	Nocardiopsis
9d43ff3033e4c6ab4960da74c1330e82	Bacteria	Actinobacteriota	Actinobacteria	Streptosporangiales	Nocardiopsaceae	Nocardiopsis	NA	Nocardiopsis_valliformis	Nocardiopsis
e51351921de86a17bab85902b29a4e92	Bacteria	Firmicutes	Bacilli	Bacillales	Bacillaceae	Geobacillus	NA	Novibacillus_thermophilus	Novibacillus
28af2059405020884c234db184853fbc	Bacteria	Firmicutes	Bacilli	Bacillales	Bacillaceae	Oceanobacillus	Oceanobacillus_chironomi	Oceanobacillus_chironomi	Oceanobacillus
2d011870e4ed7206ac3247f45211374f	Bacteria	Firmicutes	Bacilli	Bacillales	Bacillaceae	Oceanobacillus	Oceanobacillus_chironomi	Oceanobacillus_chironomi	Oceanobacillus
5172b3bed3cdf723c920699cf32f3356	Bacteria	Firmicutes	Bacilli	Bacillales	Bacillaceae	Oceanobacillus	Oceanobacillus_chironomi	Oceanobacillus_chironomi	Oceanobacillus
dd9aefe006289cd5042a287c12c38fa3	Bacteria	Firmicutes	Bacilli	Bacillales	Bacillaceae	Oceanobacillus	Oceanobacillus_chironomi	Oceanobacillus_chironomi	Oceanobacillus
2f15d6d8cecbe4de5c3b8f37aff794d1	Bacteria	Firmicutes	Bacilli	Bacillales	Bacillaceae	Oceanobacillus	Oceanobacillus_damuensis	Oceanobacillus_damuensis	Oceanobacillus
514abe12ab51429e12b000a1427b2195	Bacteria	Firmicutes	Bacilli	Bacillales	Bacillaceae	Oceanobacillus	Oceanobacillus_damuensis	Oceanobacillus_damuensis	Oceanobacillus
401d99700e6ff13398749a233478730e	Bacteria	Firmicutes	Bacilli	NA	NA	NA	NA	Oceanobacillus_halophilum	Oceanobacillus
a0fc1284698b63269c46c2b06b2690d3	Bacteria	Firmicutes	Bacilli	NA	NA	NA	NA	Oceanobacillus_halophilum	Oceanobacillus
6b7408151f1d0be8ef1ac56e0f2e287b	Bacteria	Firmicutes	Bacilli	Bacillales	Bacillaceae	NA	NA	Oceanobacillus_luteolus	Oceanobacillus
93119038a74ba70583a5a2e2776e53b4	Bacteria	Firmicutes	Bacilli	Bacillales	Bacillaceae	NA	NA	Oceanobacillus_luteolus	Oceanobacillus
dbe25a73f9e72dab6b3f45e2e3c022ec	Bacteria	Firmicutes	Bacilli	Bacillales	Bacillaceae	Oceanobacillus	Oceanobacillus_sojae	Oceanobacillus_sojae	Oceanobacillus
f150e22abf80584e1cec2013a028fd26	Bacteria	Firmicutes	Bacilli	Bacillales	Bacillaceae	Oceanobacillus	Oceanobacillus_sojae	Oceanobacillus_sojae	Oceanobacillus
59fec7ea0a63cdbfda4188658f505782	Bacteria	Firmicutes	Bacilli	Bacillales	Bacillaceae	NA	NA	Ornithinibacillus_californiensis	Ornithinibacillus
93e0cf055dee3b11c9a13285fd794579	Bacteria	Firmicutes	Bacilli	Paenibacillales	Paenibacillaceae	Paenibacillus	NA	Paenibacillus_amylolyticus	Paenibacillus
bc6318cec611be5691b751d5a230d84b	Bacteria	Firmicutes	Bacilli	Paenibacillales	Paenibacillaceae	Paenibacillus	NA	Paenibacillus_daejeonensis	Paenibacillus
2f009012461c8aba0aa7edd18b98db83	Bacteria	Firmicutes	Bacilli	Paenibacillales	Paenibacillaceae	Paenibacillus	Paenibacillus_dendritiformis	Paenibacillus_dendritiformis	Paenibacillus
34061fb1eb1dc30516c2c4cb25eeac7f	Bacteria	Firmicutes	Bacilli	Paenibacillales	Paenibacillaceae	Paenibacillus	Paenibacillus_illinoisensis	Paenibacillus_illinoisensis	Paenibacillus
4dff34daee68d95cd92d68241a2b9e0d	Bacteria	Firmicutes	Bacilli	NA	NA	NA	NA	Paenibacillus_inhumii	Paenibacillus
97cd5a3d334559993da3d66db6ea5ace	Bacteria	Firmicutes	Bacilli	Paenibacillales	Paenibacillaceae	Paenibacillus	NA	Paenibacillus_pabuli	Paenibacillus
ef059608c46a77735665f749e0c3b52a	Bacteria	Firmicutes	Bacilli	Paenibacillales	Paenibacillaceae	Paenibacillus	NA	Paenibacillus_rhizovicinus	Paenibacillus
eeefd2407856780060bbc429d180d90d	Bacteria	Firmicutes	Bacilli	Paenibacillales	Paenibacillaceae	Paenibacillus	NA	Paenibacillus_tianmuensis	Paenibacillus
69a95a431d86566fd7520a966d10bb17	Bacteria	Firmicutes	Clostridia	Peptostreptococcales-Tissierellales	Peptostreptococcaceae	Paeniclostridium	Paeniclostridium_tenue	Paeniclostridium_tenue	Paeniclostridium
25f08a8b646d83710eee3e3aa8ac43e5	Bacteria	Proteobacteria	Alphaproteobacteria	Rhodobacterales	Rhodobacteraceae	Paracoccus	NA	Paracoccus_chinensis	Paracoccus
aec3ef338de77f1d12e045438424f869	Bacteria	Firmicutes	Bacilli	Bacillales	Bacillaceae	Parageobacillus	Parageobacillus_thermoglucosidasius	Parageobacillus_thermoglucosidasius	Parageobacillus
fd657e81a8537d9ff329c0703a0f7f63	Bacteria	Firmicutes	Bacilli	Bacillales	Bacillaceae	Parageobacillus	Parageobacillus_thermoglucosidasius	Parageobacillus_thermoglucosidasius	Parageobacillus
2022c70084c340ec02b044edaa86bfbc	Bacteria	Firmicutes	Clostridia	Lachnospirales	Lachnospiraceae	NA	NA	Parasporobacterium_paucivorans	Parasporobacterium
2ee7ff179b8429f39c712fa4f05bd9df	Bacteria	Firmicutes	Clostridia	Peptostreptococcales-Tissierellales	Clostridia_XI	Parvimonas	Parvimonas_micra	Parvimonas_micra	Parvimonas
c0cf2c9abd3789533d2e83bbbe09545a	Bacteria	Firmicutes	Clostridia	Peptostreptococcales-Tissierellales	Clostridia_XI	Parvimonas	Parvimonas_micra	Parvimonas_micra	Parvimonas
dad4ecdf0505696b83841816cb9aa5db	Bacteria	Firmicutes	Clostridia	Peptostreptococcales-Tissierellales	Clostridia_XI	Parvimonas	Parvimonas_micra	Parvimonas_micra	Parvimonas
5e27f0ab0a747818c002c0e2bbb93681	Bacteria	Firmicutes	Bacilli	Bacillales	Bacillaceae	Peribacillus	Peribacillus_psychrosaccharolyticus	Peribacillus_psychrosaccharolyticus	Peribacillus
36838688cf1e4d380607cf2d2da08ba6	Bacteria	Firmicutes	Bacilli	Thermoactinomycetales	Thermoactinomycetaceae	Planifilum	Planifilum_composti	Planifilum_composti	Planifilum
15f7d8954356d6f088cebd190ae96773	Bacteria	Firmicutes	Bacilli	Thermoactinomycetales	Thermoactinomycetaceae	Planifilum	NA	Planifilum_yunnanense	Planifilum
7f67df35887fe8a6f936770263b4a361	Bacteria	Actinobacteriota	Actinobacteria	Micrococcales	Microbacteriaceae	NA	NA	Plantibacter_flavus	Plantibacter
ad6f1612a5a7fdb80cf80a0402d48ee1	Bacteria	Bacteroidota	Bacteroidia	Bacteroidales	Prevotellaceae	Prevotella	Prevotella_maculosa	Prevotella_maculosa	Prevotella
9db796681e21205aa26d2f3aab77208f	Bacteria	Firmicutes	Bacilli	Bacillales	Bacillaceae	Priestia	Priestia_megaterium	Priestia_megaterium	Priestia
c3ee6bc4831d70b0331883629e9d6a2a	Bacteria	Firmicutes	Bacilli	Bacillales	Bacillaceae	NA	NA	Pseudogracilibacillus_auburnensis	Pseudogracilibacillus
f301009f6188501134a1948342e79f11	Bacteria	Firmicutes	Bacilli	Bacillales	Bacillaceae	NA	NA	Pseudogracilibacillus_auburnensis	Pseudogracilibacillus
2e9bcff5cb462c7ee725d7ad41e7dda1	Bacteria	Firmicutes	Bacilli	Bacillales	Bacillaceae	NA	NA	Pseudogracilibacillus_endophyticus	Pseudogracilibacillus
f318368bdcad36122d7648838bed143d	Bacteria	Firmicutes	Bacilli	Bacillales	Bacillaceae	NA	NA	Pseudogracilibacillus_endophyticus	Pseudogracilibacillus
b46081c9896ad7ef634dc0d7a63864fd	Bacteria	Actinobacteriota	Actinobacteria	Kineosporiales	Kineosporiaceae	Pseudokineococcus	Pseudokineococcus_lusitanus	Pseudokineococcus_lusitanus	Pseudokineococcus
8f09bac714c02dc9415770271349dc99	Bacteria	Proteobacteria	Gammaproteobacteria	Pseudomonadales	Pseudomonadaceae	Pseudomonas	NA	Pseudomonas_lactis	Pseudomonas
d65886bee0f292fbbf5fc64ff1bc0b24	Bacteria	Proteobacteria	Gammaproteobacteria	Pseudomonadales	Pseudomonadaceae	Pseudomonas	NA	Pseudomonas_parafulva	Pseudomonas
3157830b4ead73d36c562c3a4cafadda	Bacteria	Actinobacteriota	Actinobacteria	Pseudonocardiales	Pseudonocardiaceae	Pseudonocardia	Pseudonocardia_halophobica	Pseudonocardia_halophobica	Pseudonocardia
e8cee5e1f06cadb768128160df21e5c6	Bacteria	Firmicutes	Bacilli	Bacillales	Planococcaceae	Psychrobacillus	Psychrobacillus_psychrodurans	Psychrobacillus_psychrodurans	Psychrobacillus
c4e689aed6781e36df13ca5119eec18b	Bacteria	Firmicutes	Bacilli	Bacillales	Bacillaceae	NA	NA	Pueribacillus_theae	Pueribacillus
771ac6a5b0b883eecde195b0e035bae4	Bacteria	Actinobacteriota	Actinobacteria	Micrococcales	Bogoriellaceae	Georgenia	NA	Quadrisphaera_granulorum	Quadrisphaera
f5b36d223324383df303174975ce46d5	Bacteria	Proteobacteria	Gammaproteobacteria	Burkholderiales	Burkholderiaceae	Ralstonia	Ralstonia_insidiosa	Ralstonia_insidiosa	Ralstonia
dde6d3e36af306c913854a9cf0ddf248	Bacteria	Proteobacteria	Gammaproteobacteria	Burkholderiales	Burkholderiaceae	Ralstonia	Ralstonia_pickettii	Ralstonia_pickettii	Ralstonia
0cf505961b481c3692965b3c7b94298e	Bacteria	Firmicutes	Clostridia	Peptostreptococcales-Tissierellales	Peptostreptococcaceae	Romboutsia	Romboutsia_sedimentorum	Romboutsia_sedimentorum	Romboutsia
464a52deb6e8c4e2b57d980a8d18f04c	Bacteria	Firmicutes	Clostridia	Peptostreptococcales-Tissierellales	Peptostreptococcaceae	Romboutsia	Romboutsia_sedimentorum	Romboutsia_sedimentorum	Romboutsia
f8bb49840cd15197741b4e50c20ec595	Bacteria	Firmicutes	Clostridia	Peptostreptococcales-Tissierellales	Peptostreptococcaceae	Romboutsia	Romboutsia_sedimentorum	Romboutsia_sedimentorum	Romboutsia
b43860be15fab3905bac0b225d844fc1	Bacteria	Actinobacteriota	Rubrobacteria	Rubrobacterales	Rubrobacteriaceae	Rubrobacter	Rubrobacter_xylanophilus	Rubrobacter_xylanophilus	Rubrobacter
fcc440773ae53832a8a5bfb9d7cc47b3	Bacteria	Actinobacteriota	Actinobacteria	Micromonosporales	Micromonosporaceae	NA	NA	Rugosimonospora_africana	Rugosimonospora
bae515f7fa5fc323a397dd7e7e7b581b	Bacteria	Actinobacteriota	Actinobacteria	NA	NA	NA	NA	Saccharopolyspora_rectivirgula	Saccharopolyspora
a1caeed36097c5e50d912a05e021c9aa	Bacteria	Actinobacteriota	Actinobacteria	Pseudonocardiales	Pseudonocardiaceae	Saccharopolyspora	Saccharopolyspora_rectivirgula	Saccharopolyspora_rectivirgula	Saccharopolyspora
2fd2891f43e1996d45a600b3461a3daa	Bacteria	Actinobacteriota	Actinobacteria	Micrococcales	NA	NA	NA	Salana_multivorans	Salana
3ab466ec5dcd28eee0ad2fdc2a8c198e	Bacteria	Actinobacteriota	Actinobacteria	Micrococcales	Sanguibacteraceae	Sanguibacter	Sanguibacter_inulinus	Sanguibacter_inulinus	Sanguibacter
24303da3f80d761b9b28e32aa88da6d1	Bacteria	Firmicutes	Clostridia	NA	NA	NA	NA	Sedimentibacter_acidaminivorans	Sedimentibacter
37882b6bb8cdbbbff3072efb27e6a400	Bacteria	Proteobacteria	Gammaproteobacteria	Burkholderiales	Neisseriaceae	Snodgrassella	Snodgrassella_alvi	Snodgrassella_alvi	Snodgrassella_alvi
829b1795d54b70a746e61cfd52e45ea9	Bacteria	Proteobacteria	Gammaproteobacteria	Burkholderiales	Neisseriaceae	Snodgrassella	Snodgrassella_alvi	Snodgrassella_alvi	Snodgrassella_alvi
c386dac39b3ebd27095ac8c251446b5c	Bacteria	Proteobacteria	Gammaproteobacteria	Burkholderiales	Neisseriaceae	Snodgrassella	NA	Snodgrassella_gandavensis	Snodgrassella
bd5b49356b3f0d7df7ca4df711e53c63	Bacteria	Actinobacteriota	Thermoleophilia	Solirubrobacterales	Solirubrobacteraceae	Solirubrobacter	Solirubrobacter_ginsenosidimutans	Solirubrobacter_ginsenosidimutans	Solirubrobacter
538e32302800dba0367b4770e9152bcc	Bacteria	Firmicutes	Clostridia	Peptostreptococcales-Tissierellales	Clostridia_XI	Sporanaerobacter	Sporanaerobacter_acetigenes	Sporanaerobacter_acetigenes	Sporanaerobacter
65a4b30cf1bb2084ecceadcb01311620	Bacteria	Firmicutes	Clostridia	Peptostreptococcales-Tissierellales	Clostridia_XI	Sporanaerobacter	Sporanaerobacter_acetigenes	Sporanaerobacter_acetigenes	Sporanaerobacter
6ad63ef706474807c4a85dd67f3c87d0	Bacteria	Firmicutes	Clostridia	Peptostreptococcales-Tissierellales	Clostridia_XI	Sporanaerobacter	Sporanaerobacter_acetigenes	Sporanaerobacter_acetigenes	Sporanaerobacter
95d7512aa0edb5b131da02610ce4aac8	Bacteria	Firmicutes	Clostridia	Peptostreptococcales-Tissierellales	Clostridia_XI	Sporanaerobacter	Sporanaerobacter_acetigenes	Sporanaerobacter_acetigenes	Sporanaerobacter
bb471522dd47ce38a2d6587c19a4c958	Bacteria	Firmicutes	Clostridia	Peptostreptococcales-Tissierellales	Clostridia_XI	Sporanaerobacter	Sporanaerobacter_acetigenes	Sporanaerobacter_acetigenes	Sporanaerobacter
c34cb59f929131fcdce14586f1551aa5	Bacteria	Firmicutes	Clostridia	Peptostreptococcales-Tissierellales	Clostridia_XI	Sporanaerobacter	Sporanaerobacter_acetigenes	Sporanaerobacter_acetigenes	Sporanaerobacter
c5841e84d519ec282df74ad55d65c0c7	Bacteria	Firmicutes	Clostridia	Peptostreptococcales-Tissierellales	Clostridia_XI	Sporanaerobacter	Sporanaerobacter_acetigenes	Sporanaerobacter_acetigenes	Sporanaerobacter
ca505cf71cb86a453392822b13b9251d	Bacteria	Firmicutes	Clostridia	Peptostreptococcales-Tissierellales	Clostridia_XI	Sporanaerobacter	Sporanaerobacter_acetigenes	Sporanaerobacter_acetigenes	Sporanaerobacter
ce067a03af67da112e822b6303394c1d	Bacteria	Firmicutes	Clostridia	Peptostreptococcales-Tissierellales	Clostridia_XI	Sporanaerobacter	Sporanaerobacter_acetigenes	Sporanaerobacter_acetigenes	Sporanaerobacter
da72df3a9d38264cc458d3690652ff15	Bacteria	Firmicutes	Clostridia	Peptostreptococcales-Tissierellales	Clostridia_XI	Sporanaerobacter	Sporanaerobacter_acetigenes	Sporanaerobacter_acetigenes	Sporanaerobacter
e1a2fc633a8c8a971288aae766061d64	Bacteria	Firmicutes	Clostridia	Peptostreptococcales-Tissierellales	Clostridia_XI	Sporanaerobacter	Sporanaerobacter_acetigenes	Sporanaerobacter_acetigenes	Sporanaerobacter
ea2d2591aa946291d4d862423e050202	Bacteria	Firmicutes	Clostridia	Peptostreptococcales-Tissierellales	Clostridia_XI	Sporanaerobacter	Sporanaerobacter_acetigenes	Sporanaerobacter_acetigenes	Sporanaerobacter
f23c4103fc8df3d67628bb37cc104a9c	Bacteria	Firmicutes	Bacilli	Bacillales	Planococcaceae	Sporosarcina	Sporosarcina_globispora	Sporosarcina_globispora	Sporosarcina
250bc8277ae93baf8767deca44149418	Bacteria	Firmicutes	Bacilli	Bacillales	Planococcaceae	NA	NA	Sporosarcina_pasteurii	Sporosarcina
17629b78c17fac8060148ffaff2c79a9	Bacteria	Firmicutes	Bacilli	Bacillales	NA	NA	NA	Sporosarcina_soli	Sporosarcina
fed368a6643e07febbcd32e1e4a4099b	Bacteria	Firmicutes	Bacilli	Bacillales	Bacillaceae	Neobacillus	NA	Sporosarcina_soli	Sporosarcina
d23fbef2f31d48eda40876cdbc49933a	Bacteria	Firmicutes	Bacilli	Staphylococcales	Staphylococcaceae	Staphylococcus	NA	Staphylococcus_epidermidis	Staphylococcus
42e858067b53775bf5ea544c85671999	Bacteria	Firmicutes	Bacilli	Staphylococcales	Staphylococcaceae	Staphylococcus	Staphylococcus_sciuri	Staphylococcus_sciuri	Staphylococcus
3d3e9535e7ca26c36f664cfcb822f1f6	Bacteria	Firmicutes	Bacilli	Lactobacillales	Streptococcaceae	Streptococcus	Streptococcus_equinus	Streptococcus_equinus	Streptococcus
4cac188f212a24bea2a1768192189c77	Bacteria	Firmicutes	Bacilli	Lactobacillales	Streptococcaceae	Streptococcus	Streptococcus_equinus	Streptococcus_equinus	Streptococcus
7bea72d8a5d6f0def624ab36da9ee2b7	Bacteria	Actinobacteriota	Actinobacteria	Streptomycetales	Streptomycetaceae	Streptomyces	NA	Streptomyces_daghestanicus	Streptomyces
bb6190c53e433a95e7cba4bd912b8fae	Bacteria	Firmicutes	NA	NA	NA	NA	NA	Tepidimicrobium_xylanilyticum	Tepidimicrobium
be9592302a66401a7730822f1c7429a3	Bacteria	Firmicutes	NA	NA	NA	NA	NA	Tepidimicrobium_xylanilyticum	Tepidimicrobium
3fa598b4777539c6ff0a2761c42e255b	Bacteria	Firmicutes	Bacilli	Lactobacillales	Enterococcaceae	Tetragenococcus	Tetragenococcus_halophilus	Tetragenococcus_halophilus	Tetragenococcus
66af4fc6af56b0f642af2ea4d698d6b5	Bacteria	Firmicutes	Bacilli	Lactobacillales	Carnobacteriaceae	Granulicatella	NA	Tetragenococcus_osmophilus	Tetragenococcus
6d0e3df855d3ed9177820e6429c8d680	Bacteria	Firmicutes	Bacilli	Thermoactinomycetales	Thermoactinomycetaceae	Thermoactinomyces	Thermoactinomyces_vulgaris	Thermoactinomyces_vulgaris	Thermoactinomyces
1a772f70e9729f3f032ecba4f1a0435e	Bacteria	Firmicutes	NA	NA	NA	NA	NA	Thermoanaerobacterium_thermosaccharolyticum	Thermoanaerobacterium
c3bc06149988d28c7d9c587d6d609687	Bacteria	Firmicutes	Clostridia	NA	NA	NA	NA	Thermoanaerobacterium_thermosaccharolyticum	Thermoanaerobacterium
0a738d348f5e152a2521b6eb922ef446	Bacteria	Deinococcota	Deinococci	Thermales	Thermaceae	Thermus	NA	Thermus_thermophilus	Thermus
862fa3509273f24d863a3628a2cbfff4	Bacteria	Firmicutes	Clostridia	Peptostreptococcales-Tissierellales	Clostridia_XI	NA	NA	Tissierella_creatinophila	Tissierella
e1d2a9fa4aa3f8e81067cf362e0cd257	Bacteria	Firmicutes	Bacilli	Erysipelotrichales	Erysipelotrichaceae	Turicibacter	Turicibacter_sanguinis	Turicibacter_sanguinis	Turicibacter
0a6758b36798854bcadc4ba8bc8f913d	Bacteria	Firmicutes	Bacilli	Bacillales	Bacillaceae	Ureibacillus	Ureibacillus_thermosphaericus	Ureibacillus_thermosphaericus	Ureibacillus
50bb9bd8d221df8736f0aa38cfc362de	Bacteria	Firmicutes	Bacilli	Bacillales	Bacillaceae	Ureibacillus	Ureibacillus_thermosphaericus	Ureibacillus_thermosphaericus	Ureibacillus
f56b410379fd4945a29f3aa88245609c	Bacteria	Firmicutes	Bacilli	Bacillales	Bacillaceae	Ureibacillus	Ureibacillus_thermosphaericus	Ureibacillus_thermosphaericus	Ureibacillus
628aa5f20a9d616951036f7f06ddec41	Bacteria	Firmicutes	Clostridia	Lachnospirales	Lachnospiraceae	Vallitalea	NA	Vallitalea_okinawensis	Vallitalea
9f9ac695eff3a9413536a98f4ac659fb	Bacteria	Firmicutes	Bacilli	Bacillales	Bacillaceae	Virgibacillus	Virgibacillus_carmonensis	Virgibacillus_carmonensis	Virgibacillus
23f93cc24c09e585ecfd63ce9f8c45c9	Bacteria	Firmicutes	Bacilli	Bacillales	Bacillaceae	Virgibacillus	Virgibacillus_kekensis	Virgibacillus_kekensis	Virgibacillus
2cedfeac0edf24cce6d2d9377284151e	Bacteria	Firmicutes	Bacilli	Bacillales	Bacillaceae	Virgibacillus	Virgibacillus_kekensis	Virgibacillus_kekensis	Virgibacillus
a1882fd5627030ca81c63c8a494dce83	Bacteria	Firmicutes	Bacilli	Bacillales	Bacillaceae	Virgibacillus	Virgibacillus_kekensis	Virgibacillus_kekensis	Virgibacillus
37066499498c7448546760f781ebcbae	Bacteria	Firmicutes	Bacilli	Bacillales	Bacillaceae	Virgibacillus	NA	Virgibacillus_pantothenticus	Virgibacillus
1bcb0ab680a8a6446907d2825d8929e2	Bacteria	Firmicutes	Bacilli	Bacillales	Bacillaceae	Virgibacillus	NA	Virgibacillus_salarius	Virgibacillus
651b456fad22829867a61aff2a233caa	Bacteria	Firmicutes	Bacilli	Lactobacillales	Leuconostocaceae	Weissella	Weissella_confusa	Weissella_confusa	Weissella
60d9d571df5283200177f8d2c764fabf	Bacteria	Firmicutes	Bacilli	Lactobacillales	Leuconostocaceae	Weissella	NA	Weissella_paramesenteroides	Weissella
dcdcd321979fbde19dc041e365d7fb20	Bacteria	Firmicutes	Clostridia	NA	NA	NA	NA	Xylanivirgra_thermophila	Xylanivirgra
